# A Low-Cost, High-Throughput Design-Build-Test Pipeline for Engineering Genetic Systems: Stress Testing with Complex Structural Proteins

**DOI:** 10.64898/2026.06.08.729977

**Authors:** Harry E. Adamson, James R. McLellan, Khushank Singhal, Melik C. Demirel, Howard M. Salis

## Abstract

Genetic systems engineering is constrained by high DNA synthesis costs, assembly inefficiencies, and challenges in expressing complex proteins. To address these limitations, we developed a highly parallel, low-cost pipeline for the design, assembly, and functional screening of genetic systems, which we stress-tested on highly repetitive structural proteins, including spider silk, biocements, reflectins, and talins. The integrated pipeline combines computational genetic systems design, low-cost many-plasmid DNA assembly from oligopools, automated many-to-many mapping using nanopore sequencing data, and a label-free biosensor to measure single-cell protein expression levels. We applied this pipeline to build 240 plasmids, achieving an 88% success rate (up to 2000 bp) using standard clonal isolation and 58% assembly efficiency (up to 5600 bp) without selective DNA purification, while lowering material costs by up to 24-fold. We applied the biosensor to identify genetic factors that create distinct cellular subpopulations with varying protein expression levels. Overall, the integrated pipeline will dramatically lower the cost of high-throughput synthetic biology, while demonstrating how designing genetic systems to improve build efficiency (“design for build”) and directly incorporating biosensors into genetic systems (“design for test”) will greatly accelerate design-build-test workflows.
