## Supplementary Data 2 for "A Low-Cost, High-Throughput Design-Build-Test Pipeline for Engineering Genetic Systems: Stress Testing with Complex Structural Proteins"

### Sheet: Protocol
Genetic Systems Builder
Version v1.1. Updated May 21 2026
Protocol written by Howard Salis with assistance from Harry Adamson and Asher Vokoun
Step 1: Design the Oligopool and Primer Sequences
	Use the Genetic Systems Builder design algorithm [https://www.denovodna.com/build_genetic_systems]
	For each desired assembly, specify:
		[1] the DNA nucleotide sequence
		[2] the TypeIIS assembly enzyme [BsaI, BbsI, BsmBI, Esp3I, or SapI]
		[3] linear assembly into an added vector fragment [mode 0] or circular assembly without an added vector fragment [mode 1]
	There are additional global specifications, including:
		[1] the maximum oligo length [default is 300 nt]
		[2] the target melting temperature (TM) for all primers [default is 60 degC]
		[3] the primer length [default is 18 nt]
		[4] padding is added to the 5' or 3' end of the oligo [default is 5' end]
		Maximum oligo length	300	nt	Enter the maximum oligo length
		Primer Melting Temperature (TM)	60	degC	Enter the primers' melting temperature
Step 2: Purchase the Oligopool, Primers, and Reagents
	We purchase custom oligopools from Twist Bioscience, but similar oligopools are available from other providers.
		Twist Bioscience [https://www.twistbioscience.com] provides oligopools with oligonucleotide lengths of 150 to 300 nt.
		IDT [https://www.idtdna.com] provides oligopools with oligonucleotide lengths of up to 350 nt
		Genscript [https://www.genscript.com] provides oligopools with oligonucleotide lengths of up to 170 nt
	We purchase custom primers from IDT, but similar primers are available from other providers.
		IDT [https://www.idtdna.com] provides oligonucleotides for primers in 96-well and 384-well plate format at the 500 pmole scale with lengths up to 60 nt.
		Wet formulation is TE buffer. Enter your Primer Concentration:	10	uM	Enter the primer concentration used in wet formulation [2.5 to 10 uM]
	We purchase the following reagents from NEB [https://www.neb.com], but similar products can be found at other providers.
		Reagent Name	Catalog #
		NEBNext Ultra II Q5 Master Mix (2X), 500 reactions	NEB M0544X
		Nuclease-free water	NEB B1500
		T4 DNA Ligase Buffer, 10X (5 mL)	NEB B0202S
		T4 DNA Ligase (2000 U/ul), 100000 units	NEB M0202M
		BsaI-HFv2 (20 U/ul)	NEB R3733
		BbsI-HF (20 U/ul)	NEB R3539L
		BbsmBI-v2 (10 U/ul), 1000 units	NEB R0739L
		Esp3I (10 U/ul), 1500 units	NEB R0734L
		SapI (10 U/ul), 1250 units	NEB R0569L
	We purchase the following DNA purification kits from Zymo, but similar products can be found at other providers.
		ZR-96 DNA Clean and Concentrator-5, 4 x 96 preps	Zymo D4024
		ZymoPURE 96 Plasmid Miniprep Kit, 4 x 96 preps	Zymo D4215
Step 3: Prepare the Oligopool Template Solution with a stock concentration of 0.5 ng / uL
	Create a 0.50 ng /ul stock solution by combining
		Dry Oligopool Template	250	ng	Enter the mass of oligopool template delivered to you in nanograms [ng]
		Nuclease-free water	500	uL
Step 4: Amplify the Fragment Library by carrying out PCR on the Oligopool Template with PCR Primers [25 ul]
	3A. Prepare a PCR Master Mix containing:		Per-Well Volume [uL]	Per-Plate Volume [uL]	Notes
		NEBNext Ultra II Q5 Master Mix (2X)	12.5	1320	master mix volume is increased by 10% as reagent is typically lost to evaporation or pipette error
		Oligopool Template Solution	1	96	* Oligopool template amount can be increased by 2X or more
		Nuclease-free water	9	950.4	master mix volume is increased by 10% as reagent is typically lost to evaporation or pipette error
	3B. Aliquot the PCR Master Mix into a PCR plate [96 or 384 wells]		22.5	uL
	3C. Add well-specific PCR primers to each well using a multi-channel pipettor or liquid handling robot.
		Well-specific forward primer, TE buffer	1.25	uL	Using primer plate wet formulation specified above
		Well-specific reverse primer, TE buffer	1.25	uL	Using primer plate wet formulation specified above
	3D. Transfer the PCR plate to a thermocycler and run the following temperature program
		Initial Denaturement	98 degC	120 seconds
		Denaturement	98 degC	20 seconds
		Annealing	61	degC, 30 seconds	Default annealing temperature is 61 degC, using a default target primer TM of 60 degC.
		Elongation	72 degC	10 seconds
		Cycling	Repeat steps for	26 cycles	* Number of cycles can be lowered to 25 if adding 1 ng oligopool or to 24 cycles [2 ng] or 23 cycles [4 ng]
		Final Elongation	72 degC	60 seconds
		Store at 4 degC	4 degC	hold
Step 5: Purify the DNA Fragment Libraries in each well
	5A. Add 100 uL DNA Binding Buffer (4 volumes) to each well
	5B. Transfer solutions inside each well to a Zymo-Spin I-96 Plate, using a multi-channel pipettor or liquid handling robot
	5C. Centrifuge the I-96 Plate for 10 minutes. Discard flow through.
	5D. Add 300 uL DNA Wash Buffer to each well of the I-96 Plate.
	5E. Centrifuge the I-96 Plate for 10 minutes. Discard flow through.
	5F. Add 300 uL DNA Wash Buffer to each well of the I-96 Plate.
	5G. Centrifuge the I-96 Plate for 15 minutes. Discard flow through.
	5H. Add 16 uL DNA Elution Buffer to each well of the I-96 Plate.
	5I. Centrifuge the I-96 Plate for 5 minutes into the PCR Product Elution Plate.
	5J. Measure the DNA concentration of selected wells (Nanodrop)		10	ng/uL	Enter the measurement here in units of ng/uL
			5	# fragments	Enter the number of DNA fragments in a fragment library
					** Typically, the DNA concentration is proportional to the number of DNA fragments
Step 6: Carry out the Golden Gate DNA Assembly Reaction [25 ul]
	6A. Prepare a stock solution of Vector Fragment or Plasmid		30	ng/uL	Enter the DNA concentration of the vector fragment/plasmid in ng/ul
			1500	bp	Enter the length of the vector fragment or plasmid in base pairs
	6B. Heat Soak PCR Product before DNA Assembly
		Incubate PCR Product Elution Plate to unfold DNA structures	60 degC	30 minutes	This incubation and slow-cool removes single-stranded structures within DNA fragments
		Slowly decrease temperature using <1 degC per second	16 degC	slowest ramp-down	Slow cooling process prevents the formation of undesired DNA structures
	6C. Prepare an Assembly Master Mix containing:		Per-Well Volume [uL]	Per-Plate Volume [uL]
		T4 DNA Ligase Buffer	2.5	264	master mix volume is increased by 10% as reagent is typically lost to evaporation or pipette error
		T4 DNA Ligase (2000 U/ul)	0.5	52.8	master mix volume is increased by 10% as reagent is typically lost to evaporation or pipette error
		Assembly Enzyme (30 units) [BsaI or BbsI]	1.5	158.4	When using BsmBI, Esp3I, or SapI, a volume of 3 uL is typically needed to add 30 enzyme units
		Vector Fragment/Plasmid, used for assemblies in mastermixed wells	4.0404	426.667	** Vector fragment or plasmid is added in equimolar amounts to each DNA fragment in the fragment library
		Nuclease-free water	6.4596	682.133	** Only add vector to mastermix when using the same vector for all plate wells
					** When carrying out circular assemblies, do not add vector. Add nuclease-free water to a final volume of 15 ul.
	6D. Aliquot the Assembly Master Mix to each well of the Assembly Plate		15
	6E. Transfer from the PCR Product Elution Plate to the Assembly Plate
		Transfer well-specific PCR products into respective wells	10	uL	You can adjust this number from 8 to 16 ul, depending on the number of fragments in each assembly. Default is 10 ul.
		using a multi-channel pipettor or liquid handling robot
	6F. Transfer the Assembly Plate to the thermocycler and carry out the following temperature program
		Digestion	37 degC	5 minutes
		Ligation	16 degC	5 minutes
		Cycling	Repeat steps for	60 cycles	** The number of cycles can be changed from 16 to 60. More cycles improves assembly efficiency (with diminishing effects).
		Store at 4 degC	4 degC	hold
	6G. [Optional] Purify the Assembly Product in each well
		Repeat Step 5 on Assembly Plate to increase transformation efficiency [if needed]
Step 7: Transform Assembly Product into Plate of Chemical Competent Cells
	7A. Incubate Assembly Product (or purified Assembly Product) plate at 60 degC for 5 minutes (heat soak).
	7B. Add 10 ul of assembly product to fresh plate containing chemical competent cells. Mix by gently flicking.
	7C. Incubate plate on ice for 30 minutes.
	7D. Heat shock plate at 42 degC for 30 seconds.
	7E. Add recovery media to each plate well. Incubate for 90 minutes (300+ RPM shaking, 28-37 degC as needed)
	7F. Transfer recovery cultures in each well to Zymo 96-well 2.0 mL Deep Well Plate containing 1 mL LB media with selective antibiotic
	7G. Seal the Deep Well Plate using an Air-Permeable Sealing Cover.
	7H. Incubate in shaking conditions (300+ RPM) for 18-24 hours at desired growth temperature (28-37 degC).
Step 8: Carry out Plasmid Purification of Assembled Plasmids
	Please see the manufacturer's instructions for using a centrifuge or vacuum manifold to carry out plasmid purification.
	URL: https://www.zymoresearch.com/products/zymopure-96-plasmid-miniprep-kit
