## Supplementary Data 3 for "A Low-Cost, High-Throughput Design-Build-Test Pipeline for Engineering Genetic Systems: Stress Testing with Complex Structural Proteins"

### Sheet: Sheet1
Protein / Plasmid	# correct	# large deletions	# single mismatches (synonymous)	# single mismatches (non-synonymous)	# OOF indels	total # colonies	% correct	% correct (includes MM syn)	% correct assembly (includes all MMs)	% large deletions	Success?
Spider Dragline Silk	4	0	0	1	0	5	0.8	0.8	1	0	1		1027M	1027M	1027M	1027M MM non-syn	1027M	1027M
Spider Dragline Silk 2x	0	5	0	0	0	5	0	0	0	1	0		1438D549M	751M30D245M	511M30D122M	907M360D727M	1773D214M
Reflectin Q3L8V4	8	0	0	0	0	8	1	1	1	0	1		318M	318M	325M	325M	325M	326M	326M	326M
reflectin-like protein A1 A0A088MEP7	3	1	0	0	0	4	0.75	0.75	0.75	0.25	1		1084M	911M29D144M	1084M	1084M
reflectin-like protein A2	9	0	0	1	1	11	0.818182	0.818182	0.909091	0	1		662M1D61M	733M	733M	733M	733M	724M	724M MM non-syn	724M	724M	724M	724M
reflectin-like protein B1	8	1	0	0	0	9	0.888889	0.888889	0.888889	0.111111	1		821M	821M	821M	821M	826M	826M	216M148D450M	814M	814M
reflectin-like protein C1	5	3	0	0	1	9	0.555556	0.555556	0.555556	0.333333	1		544M	145D399M	544M	546M	546M	24M1I522M	471M	322M54D170M	84D462M
Cement1	8	1	2	2	1	14	0.571429	0.714286	0.857143	0.0714286	1		90M100D564M	754M	754M	755M	755M	757M Mmsyn	748M	748M MM non-syn	464M1I284M	748M MM non-syn	748M	754M	755M	757M MM syn
Cement2	3	0	0	1	1	5	0.6	0.6	0.8	0	1		511M MM non-syn	511M	511M	511M	521M1D4M5D2M11D38M
Cement3	4	0	0	0	2	6	0.666667	0.666667	0.666667	0	1		191M5I441M	638M	638M	124M5D1M2D506M	638M	638M
Cement4	6	0	0	0	1	7	0.857143	0.857143	0.857143	0	1		994M	994M	11M3D16M4D1M1I26M1D3	994M	994M	994M	994M
Resilin	8	3	0	0	0	11	0.727273	0.727273	0.727273	0.272727	1		615M	615M	393M222D	615M	604M	604M	604M	383D221M	604M	383D221M	604M
Keratin	3	1	0	2	0	6	0.5	0.5	0.833333	0.166667	1		1450M MM non-syn	1450M MM non-syn	1450M	93M97D1260M	1450M	1450M
Aspein	0	9	0	0	0	9	0	0	0	1	0		180D568M	529M31D188M	120D628M	177D571M	317D438M	561D194M	561D194M	159M390D172M	533D217M
Prismalin-14	7	0	0	0	1	8	0.875	0.875	0.875	0	1		405M	405M	405M	405M	405M	405M	405M	39M24D342M
Shematrin-1	7	3	0	0	0	10	0.7	0.7	0.7	0.3	1		494M	494M	231M14D249M	494M	494M	494M	504M	196M6D302M	196M6D302M	504M
mRFP1	2	0	0	0	0	2	1	1	1	0	1		675M	675M
PERCENTAGES	0.658915	0.209302	0.0155039	0.0542636	0.0620155	129	0.665302	0.673706	0.730594	0.206192	0.882353
PERCENTAGES excluding Aspein, Silk2x	0.73913	0.113043	0.0173913	0.0608696	0.0695652	115	0.754009	0.763533	0.828006	0.100351
				0.0782609
TOTALS	85
	Perfect	Large Deletions	Mismatches	OOF Indels	Total
	85	27	9	8	129
	85	13	9	8	115
