## Supplementary Data 5 for "A Low-Cost, High-Throughput Design-Build-Test Pipeline for Engineering Genetic Systems: Stress Testing with Complex Structural Proteins"

### Sheet: Sheet1
MATERIAL COSTS									COMPANY T OLIGOPOOL PRICING (2026, no discounts)
Number of Assemblies	1000								# Oligos	Cost [200 nt]	Cost [250 nt]	Cost [300 nt]	Cost [350 nt]
Assembly Length	2400								100	520	689	1030	1288
Oligo Length	250								500	1040	1379	2060	2575
Oligos per Assembly	1								1000	1560	2068	3090	3863
Number of Oligos	11882								2000	2080	2757	4121	5152
Oligopool Cost	5148		Oligopool Discount	0					6000	3120	4136	6181	7727
$/bp	0.002145								12000	4056	5148	7694	9618
									18000	5273	6694	10004	12505
									24000	6855	8702	13006	16258
PER-ASSEMBLY COSTS									30000	8912	11315	16910	21138
Manufacturer	Item	Price	Quantity (units)	Units / Workflow	Units	$ / Workflow	% Cost		36000	9149	11615	17359	21699
New England Biolabs	Q5 DNA polymerase Master Mix	845	500	1	reactions	1.69	0.0955738		42000	10064	12775	19093	23867
IDT	500 picomole DNA Plate Oligo	0.11	1	36	nt	3.96	0.223948		48000	11070	14051	21000	26250
Twist Biosciences	Oligopool	5148	1000	1	assemblies	5.148	0.291133		54000	12177	15456	23100	28875
New England Biolabs	T4 DNA Ligase	281	100000	1000	enzyme U	2.81	0.158913		60000	13395	17003	25411	31764
New England Biolabs	BsaI HFv2	343	5000	30	enzyme U	2.058	0.116385		72000	14065	17854	26684	33355
Eppendorf	PCR Plates 96-well	91	1920	2	wells	0.0947917	0.00536071		84000	14557	18477	27614	34518
Zymo Research	ZR-06 Clean & Concentrate	546	384	1	wells	1.42188	0.0804107		96000	14953	18981	28367	35459
Plasmidsaurus	Pooled Nanopore sequencing	500	1000000	1000	reads	0.5	0.0282763		120000	15119	19190	28680	35850
						17.6827			150000	17270	21919	32758	40948
						14.1187	re-using primers		180000	18997	24111	36035	45044
									210000	20123	25541	38172	47715
					Total bp	2400000			240000	22135	28095	41989	52487
	Assembly Length				$/bp	0.00736778			300000	27000	33000	49320	61650
Number of Assemblies	1200	2400	4800						360000	32400	39600	59184	73980
100	33.13	43.43	53.74						420000	37800	46200	69048	86310
300	26.27	33.14	33.14						480000	43200	52800	78912	98640
600	22.84	22.84	25.36						600000	52920	64680	96667	120834
1000	18.72	20.23	25.54						696000	62640	76560	114422	143028
1500	17.66	19.2	23.81
2000	16.38	19.04	22.08
