## Supplementary Data 6 for "A Low-Cost, High-Throughput Design-Build-Test Pipeline for Engineering Genetic Systems: Stress Testing with Complex Structural Proteins"

### Sheet: Calibration_data
Vector	IPTG Concentration (μM)	translation_rate	sfgfp_fluorescence	mcherry_fluorescence	hibit_luminescence	hibit_stdev	fitc_wc_stdev	texred_wc_stdev	replicate	Well Row
pHMS2	0	85000	2401.5	0.769081	6.20088e+07	7.7431e+06	27.0989	0.973966	a	A
pHMS2	1	85000	2194.88	5.34736	1.22215e+07	4.77311e+06	27.0989	0.973966	a	B
pHMS2	10	85000	2296.66	8.79835	1.10645e+07	2.69683e+06	27.0989	0.973966	a	C
pHMS2	100	85000	2388.44	5.04003	1.00327e+07	2.45732e+06	27.0989	0.973966	a	D
pHMS2	250	85000	2121.36	1.02541	1.12561e+07	2.05332e+06	27.0989	0.973966	a	E
pHMS2	400	85000	2116.35	4.58742	1.15921e+07	2.33169e+06	27.0989	0.973966	a	F
pHMS2	700	85000	2193.85	4.7084	1.06406e+07	3.86989e+06	27.0989	0.973966	a	G
pHMS2	1000	85000	2164.32	5.63626	1.34646e+07	1.61999e+06	27.0989	0.973966	a	H
pHMS2	0	85000	24689.5	304.918	4.52568e+08	1.12555e+08	27.0989	0.973966	b	A
pHMS2	1	85000	19309.9	277.802	4.65441e+08	1.05601e+08	27.0989	0.973966	b	B
pHMS2	10	85000	15109.4	235.752	4.41908e+08	1.26702e+08	27.0989	0.973966	b	C
pHMS2	100	85000	2262.21	23.3077	2.13589e+08	1.03355e+08	27.0989	0.973966	b	D
pHMS2	250	85000	2028.09	20.3852	2.17092e+08	9.08104e+07	27.0989	0.973966	b	E
pHMS2	400	85000	2055.37	19.7245	3.90264e+08	8.02902e+07	27.0989	0.973966	b	F
pHMS2	700	85000	1977.7	17.8102	5.78294e+07	3.34996e+07	27.0989	0.973966	b	G
pHMS2	1000	85000	2031.24	19.2771	3.7408e+08	1.58181e+08	27.0989	0.973966	b	H
pHMS2	0	40000	14629.7	183.425	1.58181e+08	4.70135e+07	27.0989	0.973966	a	A
pHMS2	1	40000	5691.62	78.4715	1.14866e+08	4.71145e+07	27.0989	0.973966	a	B
pHMS2	10	40000	5331.22	80.254	1.32608e+08	5.94337e+07	27.0989	0.973966	a	C
pHMS2	100	40000	5083.15	83.0939	1.04495e+08	5.42822e+07	27.0989	0.973966	a	D
pHMS2	250	40000	3961.93	59.5162	1.04198e+08	5.56955e+07	27.0989	0.973966	a	E
pHMS2	400	40000	3618.04	56.2275	1.06658e+08	5.2067e+07	27.0989	0.973966	a	F
pHMS2	700	40000	3439.74	51.492	1.092e+08	6.29788e+07	27.0989	0.973966	a	G
pHMS2	1000	40000	3502.96	52.5876	1.23676e+08	6.90457e+07	27.0989	0.973966	a	H
pHMS2	0	40000	16517.9	218.025	3.37202e+08	1.05016e+08	27.0989	0.973966	b	A
pHMS2	1	40000	15313.3	214.176	2.57034e+08	8.31403e+07	27.0989	0.973966	b	B
pHMS2	10	40000	15351.7	223.255	3.38611e+08	1.05557e+08	27.0989	0.973966	b	C
pHMS2	100	40000	20484.8	336.8	1.77173e+08	4.72852e+07	27.0989	0.973966	b	D
pHMS2	250	40000	36374.4	645.356	2.22271e+08	1.08358e+08	27.0989	0.973966	b	E
pHMS2	400	40000	28584.4	509.252	4.50691e+08	2.57907e+08	27.0989	0.973966	b	F
pHMS2	700	40000	31911.1	585.114	2.94189e+08	7.56002e+07	27.0989	0.973966	b	G
pHMS2	1000	40000	41861.6	783.359	3.75768e+08	1.19357e+08	27.0989	0.973966	b	H
pHMS2	0	31000	14730.5	199.944	1.97919e+08	1.24044e+07	27.0989	0.973966	a	A
pHMS2	1	31000	13575.3	197.335	1.46641e+08	2.30557e+07	27.0989	0.973966	a	B
pHMS2	10	31000	13418.7	201.515	1.01618e+08	6.20735e+06	27.0989	0.973966	a	C
pHMS2	100	31000	30746.4	523.36	1.77766e+08	1.65465e+07	27.0989	0.973966	a	D
pHMS2	250	31000	38230.4	673.746	1.54459e+08	5.96194e+07	27.0989	0.973966	a	E
pHMS2	400	31000	24113.5	428.313	2.90431e+08	4.77817e+07	27.0989	0.973966	a	F
pHMS2	700	31000	41685.3	761.277	3.05946e+08	1.30779e+08	27.0989	0.973966	a	G
pHMS2	1000	31000	47306.1	889.33	3.24707e+08	8.11575e+07	27.0989	0.973966	a	H
pHMS2	0	31000	2725.88	6.68734	6.72384e+06	2.50718e+06	27.0989	0.973966	b	A
pHMS2	1	31000	2653.22	5.38547	1.16927e+07	5.69302e+06	27.0989	0.973966	b	B
pHMS2	10	31000	2563.95	6.86165	7.1648e+06	3.06811e+06	27.0989	0.973966	b	C
pHMS2	100	31000	2389.8	3.44904	7.31134e+06	3.13303e+06	27.0989	0.973966	b	D
pHMS2	250	31000	2386.2	4.16785	6.70667e+06	3.3264e+06	27.0989	0.973966	b	E
pHMS2	400	31000	2311.08	5.4733	9.84289e+06	1.82597e+06	27.0989	0.973966	b	F
pHMS2	700	31000	2443.61	7.5425	5.52511e+06	2.43954e+06	27.0989	0.973966	b	G
pHMS2	1000	31000	2482.12	8.83801	6.29817e+06	1.40466e+06	27.0989	0.973966	b	H
pHMS2	0	17000	3313.55	29.879	9.70463e+07	2.63053e+07	27.0989	0.973966	a	A
pHMS2	1	17000	3161.04	29.0927	4.8693e+07	2.14717e+06	27.0989	0.973966	a	B
pHMS2	10	17000	2680.07	24.1863	5.83224e+07	9.57644e+06	27.0989	0.973966	a	C
pHMS2	100	17000	2598.42	22.9877	8.07701e+07	6.14509e+07	27.0989	0.973966	a	D
pHMS2	250	17000	2385.56	19.1491	1.44825e+08	1.00311e+08	27.0989	0.973966	a	E
pHMS2	400	17000	2204.83	20.622	2.53893e+08	2.56814e+08	27.0989	0.973966	a	F
pHMS2	700	17000	2203.61	18.2356	1.34771e+08	9.34871e+07	27.0989	0.973966	a	G
pHMS2	1000	17000	2082.82	18.8273	1.93125e+08	5.66107e+07	27.0989	0.973966	a	H
pHMS2	0	17000	14396.9	192.713	1.73464e+08	6.27172e+07	27.0989	0.973966	b	A
pHMS2	1	17000	12301	166.678	1.04905e+08	3.65375e+07	27.0989	0.973966	b	B
pHMS2	10	17000	13665.8	194.871	1.01682e+08	3.38666e+07	27.0989	0.973966	b	C
pHMS2	100	17000	13483.8	202.169	1.63513e+08	3.11411e+07	27.0989	0.973966	b	D
pHMS2	250	17000	7378.77	107.282	1.6281e+08	8.15443e+07	27.0989	0.973966	b	E
pHMS2	400	17000	6782.85	101.425	1.50964e+08	9.65561e+07	27.0989	0.973966	b	F
pHMS2	700	17000	4815.59	64.2591	3.332e+08	4.75453e+08	27.0989	0.973966	b	G
pHMS2	1000	17000	4143.5	54.6975	2.43533e+08	1.91603e+08	27.0989	0.973966	b	H
pHMS2	0	180000	2313.9	-0.829048	1.06049e+07	2.69675e+06	27.0989	0.973966	a	A
pHMS2	1	180000	2215.68	4.27605	5.04379e+06	1.99517e+06	27.0989	0.973966	a	B
pHMS2	10	180000	2075.27	4.72401	9.56378e+06	2.99434e+06	27.0989	0.973966	a	C
pHMS2	100	180000	1890.57	0.416981	6.10323e+06	2.15529e+06	27.0989	0.973966	a	D
pHMS2	250	180000	1873.75	0.763554	9.24667e+06	2.07113e+06	27.0989	0.973966	a	E
pHMS2	400	180000	1813.53	3.84222	7.92406e+06	1.22282e+06	27.0989	0.973966	a	F
pHMS2	700	180000	1844.46	3.82437	7.75068e+06	326372	27.0989	0.973966	a	G
pHMS2	1000	180000	1727.12	1.76111	1.21074e+07	1.393e+06	27.0989	0.973966	a	H
pHMS2	0	180000	12424.6	188.696	2.09017e+08	3.58587e+06	27.0989	0.973966	b	A
pHMS2	1	180000	10073.7	155.758	1.71138e+08	2.01524e+07	27.0989	0.973966	b	B
pHMS2	10	180000	10923.3	175.992	1.39507e+08	9.17704e+06	27.0989	0.973966	b	C
pHMS2	100	180000	8483.99	145.547	2.29787e+08	2.3986e+07	27.0989	0.973966	b	D
pHMS2	250	180000	7080.28	122.331	1.67206e+08	2.16744e+07	27.0989	0.973966	b	E
pHMS2	400	180000	7187.62	132.113	1.92733e+08	4.44977e+07	27.0989	0.973966	b	F
pHMS2	700	180000	6804.84	123.576	2.24396e+08	8.70778e+07	27.0989	0.973966	b	G
pHMS2	1000	180000	3767.78	61.3867	1.76327e+08	3.08115e+07	27.0989	0.973966	b	H

### Sheet: SP_data
protein_name	RBS_variant_number	iptg_concentration_uM	texas_red_au	replicate
Spider Dragline Silk	2	0	87.1949	a
Spider Dragline Silk	2	1	99.9443	a
Spider Dragline Silk	2	10	174.399	a
Spider Dragline Silk	2	100	355.651	a
Spider Dragline Silk	2	250	349.155	a
Spider Dragline Silk	2	400	352.305	a
Spider Dragline Silk	2	700	372.467	a
Spider Dragline Silk	2	1000	373.12	a
Spider Dragline Silk	2	0	8.24058	b
Spider Dragline Silk	2	1	13.6871	b
Spider Dragline Silk	2	10	11.3865	b
Spider Dragline Silk	2	100	2.38451	b
Spider Dragline Silk	2	250	-1.07592	b
Spider Dragline Silk	2	400	-10.1332	b
Spider Dragline Silk	2	700	-8.88404	b
Spider Dragline Silk	2	1000	-7.68997	b
Cement1	1	0	105.136	a
Cement1	1	1	85.0573	a
Cement1	1	10	21.0748	a
Cement1	1	100	25.0099	a
Cement1	1	250	34.6057	a
Cement1	1	400	30.5692	a
Cement1	1	700	32.0404	a
Cement1	1	1000	21.1567	a
Cement1	1	0	131.379	b
Cement1	1	1	151.366	b
Cement1	1	10	314.584	b
Cement1	1	100	404.722	b
Cement1	1	250	359.049	b
Cement1	1	400	341.163	b
Cement1	1	700	355.147	b
Cement1	1	1000	121.769	b
Cement1	2	0	23.2901	a
Cement1	2	1	21.4654	a
Cement1	2	10	26.6588	a
Cement1	2	100	26.5105	a
Cement1	2	250	22.1931	a
Cement1	2	400	26.3912	a
Cement1	2	700	34.1723	a
Cement1	2	1000	19.0144	a
Cement1	2	0	217.617	b
Cement1	2	1	228.436	b
Cement1	2	10	576.847	b
Cement1	2	100	815.675	b
Cement1	2	250	775.777	b
Cement1	2	400	786.562	b
Cement1	2	700	925.081	b
Cement1	2	1000	1017.18	b
Cement1	3	0	114.689	a
Cement1	3	1	123.662	a
Cement1	3	10	169.418	a
Cement1	3	100	103.653	a
Cement1	3	250	101.756	a
Cement1	3	400	157.44	a
Cement1	3	700	112.096	a
Cement1	3	1000	162.207	a
Cement1	3	0	61.9003	b
Cement1	3	1	59.041	b
Cement1	3	10	82.3897	b
Cement1	3	100	54.8765	b
Cement1	3	250	42.0408	b
Cement1	3	400	40.8224	b
Cement1	3	700	35.7702	b
Cement1	3	1000	48.0618	b
Cement3	3	0	328.504	a
Cement3	3	1	326.833	a
Cement3	3	10	413.731	a
Cement3	3	100	805.432	a
Cement3	3	250	670.671	a
Cement3	3	400	637.157	a
Cement3	3	700	744.877	a
Cement3	3	1000	699.598	a
Cement3	3	0	335.827	b
Cement3	3	1	348.26	b
Cement3	3	10	443.987	b
Cement3	3	100	788.19	b
Cement3	3	250	797.072	b
Cement3	3	400	797.793	b
Cement3	3	700	679.72	b
Cement3	3	1000	728.44	b
Reflectin-like protein A1	2	0	361.458	a
Reflectin-like protein A1	2	1	273.623	a
Reflectin-like protein A1	2	10	62.6615	a
Reflectin-like protein A1	2	100	55.744	a
Reflectin-like protein A1	2	250	58.2662	a
Reflectin-like protein A1	2	400	60.7954	a
Reflectin-like protein A1	2	700	52.0563	a
Reflectin-like protein A1	2	1000	48.322	a
Reflectin-like protein A1	2	0	308.311	b
Reflectin-like protein A1	2	1	219.731	b
Reflectin-like protein A1	2	10	63.6068	b
Reflectin-like protein A1	2	100	32.8795	b
Reflectin-like protein A1	2	250	34.8915	b
Reflectin-like protein A1	2	400	35.5181	b
Reflectin-like protein A1	2	700	37.8814	b
Reflectin-like protein A1	2	1000	29.8065	b
Cement4	3	0	32.0922	a
Cement4	3	1	29.5802	a
Cement4	3	10	31.6375	a
Cement4	3	100	16.1929	a
Cement4	3	250	13.892	a
Cement4	3	400	18.2657	a
Cement4	3	700	14.8826	a
Cement4	3	1000	13.1104	a
Cement4	3	0	81.0633	b
Cement4	3	1	77.7396	b
Cement4	3	10	38.3746	b
Cement4	3	100	14.5568	b
Cement4	3	250	14.1721	b
Cement4	3	400	14.2263	b
Cement4	3	700	12.5855	b
Cement4	3	1000	10.8477	b
Resilin	2	0	66.3986	a
Resilin	2	1	54.4318	a
Resilin	2	10	40.2724	a
Resilin	2	100	88.7118	a
Resilin	2	250	97.3241	a
Resilin	2	400	108.345	a
Resilin	2	700	116.939	a
Resilin	2	1000	133.829	a
Resilin	2	0	50.1445	b
Resilin	2	1	41.0852	b
Resilin	2	10	3.31038	b
Resilin	2	100	-1.14647	b
Resilin	2	250	-1.35395	b
Resilin	2	400	-0.258947	b
Resilin	2	700	-3.8506	b
Resilin	2	1000	-1.73756	b
Keratin	2	0	120.973	a
Keratin	2	1	115.86	a
Keratin	2	10	57.5559	a
Keratin	2	100	41.4797	a
Keratin	2	250	37.3145	a
Keratin	2	400	43.0994	a
Keratin	2	700	44.837	a
Keratin	2	1000	37.6814	a
Keratin	2	0	169.37	b
Keratin	2	1	160.04	b
Keratin	2	10	143.207	b
Keratin	2	100	99.4494	b
Keratin	2	250	84.6747	b
Keratin	2	400	97.4967	b
Keratin	2	700	91.9417	b
Keratin	2	1000	134.681	b
