## Supplementary Data 7 for "A Low-Cost, High-Throughput Design-Build-Test Pipeline for Engineering Genetic Systems: Stress Testing with Complex Structural Proteins"

### Sheet: DNA Sequences
Name	Sequence	Notes
pHMS2	agagagatcccggacaccatcgagacacagacggatagaaggcacgtacctaatcggagtgactctacttgccatggtgcacaggacgtttccttagggggttctcccatgaaaccagtgacactttacgatgtcgctgagtatgcaggagtgtcttaccaaaccgtatctcgcgtcgttaatcaggcgagtcatgtatcagcgaaaacccgggaaaaggtagaggctgccatggccgaactcaattacatccccaatcgtgttgctcagcaattagccgggaagcagagcttgttaattggagtagcgacctcttccttagccctccatgcgccttcacaaatagttgcggcaataaagagtagggccgatcaattgggagcttcagtggtcgtctcc…
sfGFP CDS	ATGAGTAAAGGTGAAGAGTTATTTACAGGTGTTGTGCCAATTCTGGTCGAATTAGATGGGGATGTAAATGGCCATAAGTTTTCGGTTCGGGGTGAAGGTGAAGGTGATGCAACAAATGGGAAATTAACGCTGAAATTCATATGCACTACAGGAAAATTACCGGTTCCATGGCCAACATTAGTAACTACGCTGACATACGGAGTCCAATGTTTTAGTCGCTATCCTGACCATATGAAACGTCATGATTTTTTTAAATCTGCTATGCCAGAAGGGTATGTGCAAGAGCGCACAATCAGTTTCAAAGACGATGGCACATATAAAACACGCGCTGAGGTGAAATTCGAAGGTGATACCTTAGTGAACAGAATTGAGCTGAAAGGGATCGATTTTAAAGAAGAT…
sfGFP RBS Library Sequence	TAAASACGYAGTTTAMAARGGGGTACTGTT	9.7K - 226K (Size 16)
180K sfGFP RBS	GGGGAATTGTGAGCGGATAACAATTCCTAAAGACGTAGTTTACAAGGGGGTACTGTT
85K sfGFP RBS	GGGGAATTGTGAGCGGATAACAATTCCTAAAGACGCAGTTTACAAGGGGGTACTGTT
40K sfGFP RBS	GGGGAATTGTGAGCGGATAACAATTCCTAAACACGTAGTTTACAAGGGGGTACTGTT
31K sfGFP RBS	GGGGAATTGTGAGCGGATAACAATTCCTAAAGACGTAGTTTACAAAGGGGTACTGTT
17K sfGFP RBS	GGGGAATTGTGAGCGGATAACAATTCCTAAACACGTAGTTTAAAAAGGGGTACTGTT
69% v1 E. coli vector	TAAAGTTTTTCCATAGGCTCCGCCCCCCTGACGAGCATCACAAAAATCGACGCTCAAGTCAGAGGTGGCGAAACCCGACAGGACTATAAAGATACCAGGCGTTTCCCCCTGGAAGCTCCCTCGTGCGCTCTCCTGTTCCGACCCTGCCGCTTACCGGATACCTGTCCGCCTTTCTCCCTTCGGGAAGCGTGGCGCTTTCTCATAGCTCACGCTGTAGGTATCTCAGTTCGGTGTAGGTCGTTCGCTCCAAGCTGGGCTGTGTGCACGAACCCCCCGTTCAGCCCGACCGCTGCGCCTTATCCGGTAACTATCGTCTTGAGTCCAACCCGGTAAGACACGACTTATCGCCACTGGCAGCAGCCACTGGTAACAGGATTAGCAGAGCGAGGTATGTAGGCG…	Technical Name: TAAA-ColE1-designed terminator-spacer 50 nt-Promoter 10000.0 au-RBS 5000.0-LacI-designed terminator-Promoter 10000.0 au-RBS 5000.0-CmR-designed terminator-TAAA-spacer 1 nt-BsaI-spacer 11 nt-BsaI-spacer 1 nt-TTAG-coupler-mScarlett3-designed terminator-designed terminator-TAAA

### Sheet: Primers
Name	Primer Seq
pHMS2 Intermediate gblock1_5p	AGCTCAGCATCGCAAGAATTC
pHMS2 Intermediate gblock1_3p	CGATGGTGTCCGGGATCTC
pHMS2 Intermediate gblock2_5p	GAGATCCCGGACACCATCG
pHMS2 Intermediate gblock2_3p	CGTGGTGAGAGGTGGAATGT
pHMS2 Intermediate gblock3_5p	ACATTCCACCTCTCACCACG
pHMS2 Intermediate gblock3_3p	CGCGTAATCTGCTGCTTGC
pHMS2 Intermediate gblock4_5p	GCAAGCAGCAGATTACGCG
pHMS2 Intermediate gblock4_3p	GAATTCTTGCGATGCTGAGCT
pHMS2 sfGFP RBS Library_5p	GGGTCTCATAAASACGYAGTTTAMAARGGGGTACTGTTATGAGTAAAGGTGAAGAGT
pHMS2 sfGFP RBS Library_3p	AGGTCTCTCTAACTTATAGAGCTCATCCATCCCGT
